# Gene networks and expression quantitative trait loci associated with platinum-based chemotherapy response in high-grade serous ovarian cancer

**DOI:** 10.1101/740696

**Authors:** Jihoon Choi, Anastasiya Tarnouskaya, Sean Nesdoly, Danai G. Topouza, Madhuri Koti, Qing Ling Duan

## Abstract

**Background:** A major impediment in the treatment of ovarian cancer is the relapse of platinum-resistant tumors, which occurs in approximately 25% of patients. A better understanding of the biological mechanisms underlying platinum-based response will improve treatment efficacy through genetic testing and novel therapies.

**Methods:** Using data from high-grade serous ovarian carcinoma (HGSOC) patients in the Cancer Genome Atlas (TCGA), we classified those who remained progression-free for 12 months following platinum-based chemotherapy as “chemo-sensitive” (N=160) and those who had recurrence within six months as “chemo-resistant” (N=110). Univariate and multivariate analysis of expression microarrays identified differentially expressed genes and co-expression gene networks associated with chemotherapy response. Moreover, we integrated genomics data to determine expression quantitative trait loci (eQTL).

**Results:** Differential expression of the Valosin-containing protein (VCP) gene and five co-expression gene networks were associated with chemotherapy response in HGSOC. VCP and the gene networks contribute to protein processing in the endoplasmic reticulum, which has been implicated in chemotherapy response. These findings were successfully replicated using independent replication cohort. Furthermore, 192 QTLs were associated with these gene networks and *BRCA2* expression.

**Conclusion:** This study implicates both known and novel genes as well as biological networks underlying response to platinum-based chemotherapy among HGSOC patients.
