## Supplemental Table 3 for "Gene networks and expression quantitative trait loci associated with platinum-based chemotherapy response in high-grade serous ovarian cancer"

### Sheet: Sheet2
Supplemental Table 3. Association analysis of BRCA1 and BRCA2 variants with platinum-based chemotherapy response.
Chr	Position	A1	A2	Consequence	Impact	Gene	Identifier	GWAS PMID (GRASP)	Associated GWAS Phenotypes (GRASP)	OR	STAT	P-value	is variant eQTL	BRCA_eQTL	NFBP2L1_eQTL	NFBP2L2_eQTL	STARD13_eQTL	FRY_eQTL
13	32933926	G	A	intron_variant	MODIFIER	BRCA2				0.5086	-2.581	0.008633	Yes	Yes	Yes	Yes	No	No
13	32976358	A	G	downstream_gene_variant	MODIFIER	BRCA2		19060906, 20339536, 20686565, 20860503	LDL cholesterol, HDL cholesterol, HDL cholesterol change with statins, Total cholesterol, Asthma	0.4738	-2.626	0.008633	Yes	Yes	Yes	Yes	No	No
13	32976608	G	A	downstream_gene_variant	MODIFIER	BRCA2		19060906, 20339536, 20442857, 20686565	LDL cholesterol, HDL cholesterol, HDL cholesterol change with statins, Total cholesterol, Lp-PLA2 activity	0.4738	-2.626	0.008633	Yes	Yes	Yes	Yes	No	No
13	32934911	A	G	intron_variant	MODIFIER	BRCA2				0.5086	-2.581	0.009855	Yes	Yes	Yes	Yes	No	No
13	32938881	G	A	intron_variant	MODIFIER	BRCA2		18762592, 19060906, 19875103, 20339536, 20686565, 21701565, 22837397	LDL cholesterol, HDL cholesterol, HDL cholesterol change with statins, Total cholesterol, Neuroticism, Abnormal Involuntary Movement Scale, Body mass index (BMI max measurement), salmonella-induced pyroptosis	0.5086	-2.581	0.009855	Yes	Yes	Yes	Yes	No	No
13	32977496	A	C	downstream_gene_variant	MODIFIER	BRCA2		19060906, 20686565	LDL cholesterol, Total cholesterol	1.647	2.539	0.009855	Yes	Yes	No	Yes	Yes	No
13	32927604	C	CTA	intron_variant	MODIFIER	BRCA2				0.5226	-2.483	0.01112	Yes	Yes	Yes	Yes	No	No
13	32927608	G	A	intron_variant	MODIFIER	BRCA2				0.5226	-2.483	0.01304	Yes	Yes	Yes	Yes	No	No
13	32927610	GTA	G	intron_variant	MODIFIER	BRCA2				0.5226	-2.483	0.01304	Yes	Yes	Yes	Yes	No	No
13	32927611	CA	C	intron_variant	MODIFIER	BRCA2				0.5226	-2.483	0.01304	Yes	Yes	Yes	Yes	No	No
13	32929232	G	A	synonymous_variant	LOW	BRCA2	rs1799955	19060906, 20339536, 20686565, 21355061	HDL cholesterol, HDL cholesterol change with statins, Microalbuminuria	0.5226	-2.483	0.01304	Yes	Yes	Yes	Yes	No	No
13	32944056	T	G	intron_variant	MODIFIER	BRCA2		18668548, 19060906, 20339536, 2068656	Arthritis including non-Rheumatoid, Longstanding arthritis, HDL cholesterol, LDL cholesterol, HDL cholesterol change with statins, Total cholesterol	0.5226	-2.483	0.01304	Yes	Yes	Yes	Yes	No	No
13	32945717	G	A	intron_variant	MODIFIER	BRCA2				0.5226	-2.483	0.01304	Yes	Yes	Yes	Yes	No	No
13	32946805	A	G	intron_variant	MODIFIER	BRCA2				0.5226	-2.483	0.01304	Yes	Yes	Yes	Yes	No	No
13	32951111	C	A	intron_variant	MODIFIER	BRCA2				0.5226	-2.483	0.01304	Yes	Yes	Yes	Yes	No	No
13	32951115	T	C	intron_variant	MODIFIER	BRCA2		19060906, 20339536, 20686565	HDL cholesterol, LDL cholesterol, HDL cholesterol change with statins, Total cholesterol	0.5226	-2.483	0.01304	Yes	Yes	Yes	Yes	No	No
13	32951454	T	C	intron_variant	MODIFIER	BRCA2				0.5226	-2.483	0.01304	Yes	Yes	Yes	Yes	No	No
13	32962258	C	CT	intron_variant	MODIFIER	BRCA2	rs34184533			0.5703	-2.456	0.01304	Yes	No	No	Yes	No	YES
13	32957819	A	G	intron_variant	MODIFIER	BRCA2		19060906, 20339536, 20686565	HDL cholesterol, LDL cholesterol, HDL cholesterol change with statins, Total cholesterol	0.5361	-2.39	0.01404	Yes	Yes	Yes	Yes	No	No
13	32922331	C	A	intron_variant	MODIFIER	BRCA2		19060906, 20339536, 20686565, 21572414	HDL cholesterol, HDL cholesterol change with statins, LDL cholesterol, -Hydroxyphenylacetate:Creatine	0.4022	-2.356	0.01686	Yes	No	Yes	Yes	No	YES
13	32957972	C	G	intron_variant	MODIFIER	BRCA2		19060906, 20339536, 20686565	HDL cholesterol, LDL cholesterol, HDL cholesterol change with statins, Total cholesterol	0.5361	-2.39	0.01686	Yes	Yes	Yes	Yes	No	No
13	32924192	G	A	intron_variant	MODIFIER	BRCA2				0.4022	-2.356	0.01847	Yes	No	Yes	Yes	No	YES
13	32973439	G	A	downstream_gene_variant	MODIFIER	BRCA2		19060906, 20339536, 20686565	LDL cholesterol, HDL cholesterol, HDL cholesterol change with statins, Total cholesterol	0.5418	-2.354	0.01847	Yes	Yes	Yes	Yes	No	No
13	32892820	C	T	intron_variant	MODIFIER	BRCA2				3.02	2.281	0.01856	No	No	No	No	No	No
13	32958466	G	T	intron_variant	MODIFIER	BRCA2		19060906, 20339536, 20686565	LDL cholesterol, HDL cholesterol, HDL cholesterol change with statins, Total cholesterol	0.5551	-2.264	0.02256	Yes	Yes	Yes	Yes	No	No
13	32958649	A	G	intron_variant	MODIFIER	BRCA2		19060906, 20339536, 20686565	LDL cholesterol, HDL cholesterol, HDL cholesterol change with statins, Total cholesterol	0.5551	-2.264	0.02354	Yes	Yes	Yes	Yes	No	No
13	32960704	A	AAAAACCATTTGTATGAAGCAGAAAAAAAATG	intron_variant	MODIFIER	BRCA2	rs773805149			0.5656	-2.195	0.02354	Yes	Yes	Yes	Yes	No	No
13	32947133	CT	C	intron_variant	MODIFIER	BRCA2	rs201099171			0.5896	-2.185	0.02818	No	No	No	No	No	No
13	32891305	C	T	intron_variant	MODIFIER	BRCA2				2.803	2.105	0.02892	No	No	No	No	No	No
13	32886940	T	G	upstream_gene_variant	MODIFIER	BRCA2				2.955	2.06	0.0353	Yes	No	Yes	No	No	Yes
13	32892694	T	G	intron_variant	MODIFIER	BRCA2				2.803	2.105	0.0353	No	No	No	No	No	No
13	32894738	A	G	intron_variant	MODIFIER	BRCA2		20339536, 20339536, 21355061	HDL cholesterol change with statins, HDL cholesterol, Urinary albumin-to-creatinine ratio	2.803	2.105	0.0353	No	No	No	No	No	No
13	32895674	T	C	intron_variant	MODIFIER	BRCA2		20339536, 21355061, 23455636	HDL cholesterol change with statins, HDL cholesterol, Urinary albumin-to-creatinine ratio, Advanced age-related macular degeneration	2.803	2.105	0.0353	No	No	No	No	No	No
13	32888021	A	G	upstream_gene_variant	MODIFIER	BRCA2		20339536, 21355061, 21909115	HDL cholesterol, Microalbuminuria, Systolic blood pressure SBP	2.955	2.06	0.03942	Yes	No	Yes	No	No	Yes
17	41259113	A	G	intron_variant	MODIFIER	BRCA1				8.776	1.952	0.03942	No	No	No	No	No	No
Note: GRASP - Genome-Wide Repository of Associations Between SNPs and Phenotypes
